# LipidLynxX: a data transfer hub to support integration of large scale lipidomics datasets

**DOI:** 10.1101/2020.04.09.033894

**Authors:** Zhixu Ni, Maria Fedorova

## Abstract

Modern high throughput lipidomics provides large-scale datasets reporting hundreds of lipid molecular species. However, cross-laboratory comparison, meta-analysis, and systems biology integration of in-house generated and published datasets remain challenging due to a high diversity of used lipid annotation systems, different levels of reported structural information, and shortage in links to data integration resources. To support lipidomics data integration and interoperability of experimental lipidomics with data integration tools, we developed LipidLynxX serving as a hub facilitating data flow from high-throughput lipidomics analysis to systems biology data integration. LipidLynxX provides the possibility to convert, cross-match, and link various lipid annotations to the tools supporting lipid ontology, pathway, and network analysis aiming systems-wide integration and functional annotation of lipidome dynamics in health and disease. LipidLynxX is a flexible, customizable open-access tool freely available for download at https://github.com/SysMedOs/LipidLynxX.
