## Supplementary File 1 for "LipidLynxX: a data transfer hub to support integration of large scale lipidomics datasets"

### Sheet: Sheet1
Table S1. Examples of lipid annotations systems used as input styles by LipidLynxX for conversion, cross-matching and resource linking defined by meta-study of available lipid identification software and databases.
Remark1	Remark2	Bulk_LipidLynxX	Discrete_LipidLynxX	Bulk_MS-DIAL4	Discrete_MS-DIAL4	Bulk_LipidMtach	Discrete_LipidMtach	Bulk_Greazy	Discrete_Greazy	Bulk_LipiDex	Discrete_LipiDex	Bulk_LIQUID	Discrete_LIQUID	Bulk_LipidFrag	Discrete_LipidFrag	Bulk_LipidFinder	Discrete_LipidFinder	Bulk_LipidPro	Discrete_LipidPro	Bulk_LDA2	Discrete_LDA2	Bulk_LipidCreator	Discrete-LipidCreator	Bulk_LipidSearch	Discrete_LipidSearch	Bulk_ALEX	Discrete_ALEX	Bulk_MZmine2	Discrete_MZmine2	Bulk_LMSD	Discrete_LMSD	Discrete_HMDB	Discrete_Swisslipids	Bulk_LipidHome	Discrete_LipidHome
		Fattyacyls[FA]		Fatty acyls [FA]
		FA14:0		FA 14:0																								FA(14:0)			C14:0	Myristic acid	Myristate
		CAR14:0		CAR 14:0		AcCa(14:0)				AC 14:0														AcCa(14:0)		ACar(14:0)					Acylcarnitine C14:0	Myristylcarnitine
		NAE17:0		NAE 17:0
		FAHFA34:1	FAHFA16:0/18:1	FAHFA 34:1	FAHFA 16:0/18:1
		Glycerophospholipids[GP]		Glycerophospholipids [GP]
		LPE(16:0)	LPE(16:0/0:0)	LPE 16:0	LPE 16:0/0:0	LPE(16:0)	LPE(16:0/0:0)	LPE(16:0)		LysoPE 16:0			PE(0:0/16:0)		LPE(16:0/0:0)					LPE 16:0		LPE 16:0		LPE(16:0)		LPE 16:0	LPE 16:0/0:0	LPE(16:0)			PE(16:0/0:0)	LysoPE(16:0/0:0)	PE(16:0/0:0)	LPE 16:0	LPE 16:0/0:0
		LPE(O-18:1)		LPE O-18:1		Plasmanyl-LPE(O-18:0)		LPE(O-18:1)														LPE O-18:1a		LPE(O-18:1)		LPE O-18:1				PE(O-18:1)	PE(O-18:1(9Z)/0:0)	LysoPE(O-18:1/0:0)	PE(O-18:1(9Z)/0:0)	LPE O-18:1
		LPE(P-16:0)		LPE P-16:0		Plasmanyl-LPE(P-16:0)		LPE(P-16:0)														LPE O-16:1p		LPE(P-16:0)		LPE O-16:0p				PE(P-16:0)	PE(P-16:0/0:0)	LysoPE(P-16:0/0:0)	PE(P-16:0/0:0)
		PE(34:2)	PE(16:0_18:2)	PE 34:2	PE 16:0_18:2	PE(34:2)	PE(16:0_18:2)		PE(16:0_18:2)		PE 16:0_18:2		PE(16:0_18:2)		PE(16:0_18:2)				PE-C16:0-C18:2	PE 34:2	PE 16:0_18:2		PE 16:0-18:2	PE(34:2)	PE(16:0_18:2)	PE 34:2	PE 16:0-18:2	PE(34:2)		PE(34:2)	PE(16:0/18:2(9Z,12Z))	PE(16:0/18:2(9Z,12Z))	PE(16:0/18:2(9Z,12Z))	PE 34:2	PE 16:0_18:2
		PE(O-34:2)	PE(O-16:0_18:2)	PE O-34:2	PE O-16:0_18:2	Plasmenyl-PE(O-34:2)	Plasmanyl-PE(O-16:0_18:2)		PE(O-16:0_18:2)		Plasmanyl-PE O-16:0_18:2		PE(O-16:0_18:2)		PE(O-16:0_18:2)								PE O-16:0a/18:2	PE(O-34:2)	PE(O-16:0_18:2)	PE O-a 34:2	PE O-16:0a/18:2			PE(O-34:2)	PE(O-16:0/18:2(9Z,12Z))	PE(O-16:0/18:2(9Z,12Z))	PE(O-16:0/18:2(9Z,12Z))	PE O-34:2	PE O-16:0_18:2
		PE(P-34:2)	PE(P-16:0_18:2)	PE P-34:2	PE P-16:0_18:2	Plasmenyl-PE(P-34:2)	Plasmenyl-PE(P-16:0_18:2)		PE(P-16:0_18:2)		Plasmenyl-PE P-16:0_18:2		PE(P-16:0_18:2)		PE(P-16:0_18:2)					P-PE P-34:2	P-PE P-16:0_18:2		PE O-16:1p/18:2	PE(P-34:2)	PE(P-16:0_18:2)	PE O-p 34:2	PE O-16:1p/18:2			PE(P-34:2)	PE(P-16:0/18:2(9Z,12Z))	PE(P-16:0/18:2(9Z,12Z))	PE(P-16:0/18:2(9Z,12Z))
		PIP(34:1)	PIP(16:0_18:1)	PIP 34:1	PIP 16:0_18:1	PIP(34:1)	PIP(16:0_18:1)		PIP(16:0_18:1)		PIP 16:0_18:1		PIP(16:0_18:1)										PIP 16:0-18:1			PIP 34:1	PIP 16:0-18:1	PIP(34:1)		PIP(34:1)	PIP[3'](16:0/18:1(9Z))	PIP[3'](16:0/18:1(9Z))
		LPIP(16:0)	LPIP(16:0/0:0)	LPIP 16:0	LPIP 16:0/0:0	LPIP(16:0)	LPIP(16:0/0:0)		LPIP(16:0/0:0)	LysoPIP 16:0			LPIP(16:0/0:0)										LPIP 16:0/0:0			LPIP 16:0	LPIP 16:0/0:0			PIP(16:0)	PIP[3'](16:0/0:0)
		PIP2(34:2)	PIP2(16:0_18:2)	PIP2 34:2	PIP2 16:0_18:2	PIP2(34:2)	PIP2(16:0_18:2)		PIP2(16:0_18:2)		PIP2 16:0_18:2		PIP2(16:0_18:2)										PIP2 16:0-18:2			PIP2 34:2	PIP2 16:0-18:2	PIP2(34:2)		PIP2(34:2)	PIP2[3',5'](16:0/18:2(9Z,12Z))
		LPIP2(16:0)	LPIP2(16:0/0:0)	LPIP2 16:0	LPIP2 16:0/0:0	LPIP2(16:0)	LPIP2(16:0/0:0)		LPIP2(16:0/0:0)	LysoPIP2 16:0			LPIP2(16:0/0:0)										LPIP2 16:0/0:0			LPIP2 16:0	LPIP2 16:0/0:0			PIP2(16:0)	PIP2[3',5'](16:0/0:0)
		PIP3(34:2)	PIP3(16:0_18:2)	PIP3 34:2	PIP3 16:0_18:2	PIP3(34:2)	PIP3(16:0_18:2)		PIP3(16:0_18:2)		PIP3 16:0_18:2		PIP3(16:0_18:2)										PIP3 16:0-18:2			PIP3 34:2	PIP3 16:0-18:2	PIP3(34:2)		PIP3(34:2)	PIP2[3',4',5'](16:0/18:2(9Z,12Z))
		LPIP3(16:0)	LPIP3(16:0/0:0)	LPIP3 16:0	LPIP3 16:0/0:0	LPIP3(16:0)	LPIP3(16:0/0:0)		LPIP3(16:0/0:0)	LysoPIP3 16:0			LPIP3(16:0/0:0)										LPIP3 16:0/0:0			LPIP3 16:0	LPIP3 16:0/0:0			PIP3(16:0)	PIP2[3',4',5'](16:0/0:0)
		PEtOH34:2	PEtOH16:0_18:2	PEtOH 34:2	PEtOH 16:0_18:2
		PE-NMe1(36:5)	PE-NMe1(16:1_20:4)								PE-NMe 16:1_20:4												MMPE 16:1-20:4			PE-NMe1(36:5)	MMPE 16:1-20:4
		PE-NMe2(36:5)	PE-NMe2(16:1_20:4)								PE-NMe2 16:1_20:4				PE-NMe2(16:1_20:4)								DMPE 16:1-20:4			PE-NMe2(36:5)	DMPE 16:1-20:4
		BMP34:1	BMP16:0_18:1	BMP 34:1	BMP 16:0_18:1						BMP 16:0_18:1												BMP 16:0-18:1			BMP 34:1	BMP 16:0_18:1			LBPA(34:1)	LBPA(16:0/18:1(9Z))	BMP(16:0/0:0/18:1(9Z)/0:0)
		LNAPE16:0/N-18:2	LNAPE34:2	LNAPE 16:0/N-18:2	LNAPE 34:2
		CL(72:7)	CL(18:1/18:2/18:2/18:2)	CL 72:7	CL 18:1/18:2/18:2/18:2			CL(72:7)	CL(18:1/18:2/18:2/18:2)		CL 18:1/18:2/18:2/18:2	CL(72:7)	CL(18:1/18:2/18:2/18:2)										CL 18:1-18:2-18:2-18:2	CL(72:7)	CL(18:1_18:2_18:2_18:2)	CL 72:7	CL 18:1-18:2-18:2-18:2	CL(72:7)
			CL36:3_36:4		CL 36:3_36:4
		MLCL54:5	MLCL18:1_18:2_18:2	MLCL 54:5	MLCL 18:1_18:2_18:2
		DLCL36:3	DLCL18:1_18:2	DLCL 36:3	DLCL 18:1_18:2
		PE34:2;2O	PE16:0_18:2;2O	PE 34:2;2O	PE 16:0_18:2;2O	OxPC(34:2(OO))	OxPC(16:0_18:2(OO))				PC[OH] OH-18:0_20:4
		Sphingoidbases[SP01]		Sphingoid bases [SP01]
		sphinganine/sphingosine		sphinganine/sphingosine
		SPB18:0;2O	SPB18:0;2O	SPB 18:0;2O	SPB 18:0;2O					SP d18:0
		Sphingosine18:1	Sphingosine18:1	Sphingosine18:1	Sphingosine18:1																										Sphingosine	Sphingosine	sphing-4-enine
		SPB18:1;2O	SPB18:1;2O	SPB 18:1;2O	SPB 18:1;2O					SP d18:1
Sphingosine-1-Phosphate										S1P d18:0																				Sphingosine-1-phosphate	Sphingosine-1-phosphate	sphingosine 1-phosphate	sphingosine 1-phosphate
		SPB18:0;3O	SPB18:0;3O	SPB 18:0;3O	SPB 18:0;3O
		Ceramides[SP02]		Ceramides [SP02]
dhCer	Cer-NDS	Cer(44:0;2O)	Cer(18:0;2O/26:0)	Cer 44:0;2O	Cer 18:0;2O/26:0						Cer[NS] d18:0_26:0		Cer(d18:0/26:0)										Cer 18:0;2/26:0	Cer(d44:0)	Cer(d18:0/26:0)	Cer 44:0;2O	Cer 18:0;2/26:0	Cer(44:0)		C26DH Cer	Cer(d18:0/26:0)	Cer(d18:0/26:0)	Cer(d18:0/26:0)
ωOH_dhCer	Cer-HDS	Cer(44:0;3O)	Cer(18:0;2O/26:0;O)	Cer 44:0;3O	Cer 18:0;2O/26:0;O																		Cer 18:0;2/26:0;1	Cer(d44:0+O)	Cer(d18:0/26:0+O)	Cer 44:0;3O	Cer 18:0;2/26:0;1				Cer(d18:0/26:0(2OH))	Cer(d18:0/26:0(2OH))
αOH_dhCer	Cer-ADS	Cer(44:0;3O)	Cer(18:0;2O/26:0;(2OH))	Cer 44:0;3O	Cer 18:0;2O/26:0;(2OH)						Cer[AS] d18:0_26:0		Cer(d18:0/26:0;(2OH))										Cer 18:0;2/26:0;2			Cer 44:0;3O	Cer 18:0;2/26:0;2
βOH_dhCer	Cer-BDS	Cer(44:0;3O)	Cer(18:0;2O/26:0;(3OH))	Cer 44:0;3O	Cer 18:0;2O/26:0;(3OH)						Cer[BS] d18:0_26:0												Cer 18:0;2/26:0;3			Cer 44:0;3O	Cer 18:0;2/26:0;3
ωAcyl_dhCer	Cer-EODS	Cer(59:0;4O)	Cer(18:0;2O/26:0;O(FA15:0))	Cer 59:0;4O	Cer 18:0;2O/26:0;O(FA 15:0)
Cer	Cer-NS	Cer(44:1;2O)	Cer(18:1;2O/26:0)	Cer 44:1;2O	Cer 18:1;2O/26:0		Cer_NS(d18:1/26:0)				Cer[NS] d18:1_26:0	Cer(44:1)	Cer(d18:1/26:0)							Cer 26:0	Cer 26:0		Cer 18:1;2/26:0	Cer(d44:1)	Cer(d18:1/26:0)	Cer 44:1;2O	Cer 18:1;2/26:0	Cer(44:1)		C26 Cer	Cer(d18:1/26:0)	Cer(d18:1/26:0)	Cer(d18:1(4E)/26:0)
ωOH_Cer	Cer-HS	Cer(44:1;3O)	Cer(18:1;2O/26:0;O)	Cer 44:1;3O	Cer 18:1;2O/26:0;O																		Cer 18:1;2/26:0;1	Cer(d44:1+O)	Cer(d18:1/26:0+O)	Cer 44:1;3O	Cer 18:1;2/26:0;1				Cer(d18:1/26:0(2OH))	Cer(d18:1/26:0(2OH))
αOH_Cer	Cer-AS	Cer(44:1;3O)	Cer(18:1;2O/26:0;(2OH))	Cer 44:1;3O	Cer 18:1;2O/26:0;(2OH)						Cer[AS] d18:1_26:0		Cer(d18:1/26:0;(2OH))										Cer 18:1;2/26:0;2			Cer 44:1;3O	Cer 18:1;2/26:0;2
βOH_Cer	Cer-BS	Cer(44:1;3O)	Cer(18:1;2O/26:0;(3OH))	Cer 44:1;3O	Cer 18:1;2O/26:0;(3OH)						Cer[BS] d18:1_26:0												Cer 18:1;2/26:0;3			Cer 44:1;3O	Cer 18:1;2/26:0;3
ωAcyl_Cer	Cer-EOS	Cer(59:1;4O)	Cer(18:1;2O/26:0;O(FA15:0))	Cer 59:1;4O	Cer 18:1;2O/26:0;O(FA 15:0)
		Cer(41:3;3O(FA16:1))		Cer 41:3;3O(FA 16:1)
phytoCer	Cer-NP	Cer(44:0;3O)	Cer(18:0;3O/26:0)	Cer 44:0;3O	Cer 18:0;3O/26:0						Cer[NP] t18:0_26:0												Cer 18:0;3/26:0	Cer(t44:0)	Cer(t18:0/26:0)	Cer 44:0;3O	Cer 18:0;3/26:0				Cer(t18:0/26:0)	Cer(t18:0/26:0)
ωOH_phytoCer	Cer-HP	Cer(44:0;4O)	Cer(18:0;3O/26:0;O)	Cer 44:0;4O	Cer 18:0;3O/26:0;O																		Cer 18:0;3/26:0;1	Cer(t44:0+O)	Cer(t18:0/26:0+O)	Cer 44:0;4O	Cer 18:0;3/26:0;1			Cer(t18:0/h26:0)	Cer(t18:0/26:0(2OH[R]))	Cer(t18:0/26:0(2OH))
αOH_phytoCer	Cer-AP	Cer(44:0;4O)	Cer(18:0;3O/26:0;(2OH))	Cer 44:0;4O	Cer 18:0;3O/26:0;(2OH)						Cer[AP] t18:0_26:0												Cer 18:0;3/26:0;2			Cer 44:0;4O	Cer 18:0;3/26:0;2
βOH_phytoCer	Cer-BP	Cer(44:0;4O)	Cer(18:0;3O/26:0;(3OH))	Cer 44:0;4O	Cer 18:0;3O/26:0;(3OH)																		Cer 18:0;3/26:0;3			Cer 44:0;4O	Cer 18:0;3/26:0;3
ωAcyl_phytoCer	Cer-EOP	Cer(59:0;5O)	Cer(18:0;3O/26:0;O(FA15:0))	Cer 59:0;5O	Cer 18:0;3O/26:0;O(FA 15:0)
		CerP(34:0;2O)	CerP(18:0;2O/16:0)	CerP 34:0;2O	CerP 18:0;2O/16:0						CerP d18:0_16:0												CerP 18:0;2/16:0			CerP 34:0;2O	CerP 18:0;2/16:0	CerP(34:0)		C16DH CerP	CerP(d18:0/16:0)	CerP(d18:0/16:0)
		CerP(44:1;2O)	CerP(18:1;2O/26:0)	CerP 44:1;2O	CerP 18:1;2O/26:0						CerP d18:1_26:0																			C26 CerP	CerP(d18:1/26:0)	CerP(d18:1/26:0)
		CerP(44:1;3O)	CerP(18:1;3O/26:0)	CerP 44:1;3O	CerP 18:1;3O/26:0
		Phosphosphingolipids[SP03]		Phosphosphingolipids [SP03]
		SM(34:1;2O)	SM(18:1;2O/16:0)	SM 34:1;2O	SM 18:1;2O/16:0	SM(34:1)	SM(d18:1/16:0)		SM(d16:1/16:0)		SM d18:1/16:0		SM(d18:1/16:0)							SM 16:0	SM 16:0			SM(d34:1)		SM 34:1;2	SM 18:1;2/16:0			C16 Sphingomyelin	SM(d18:1/16:0)	SM(d18:1/16:0)	SM(d18:1(4E)/16:0)
		SM(34:1;2O(FA16:0))		SM 34:1;2O(FA 16:0)
		LSM(d18:1)								LysoSM d18:1																LSM 18:1;2	LSM 18:1;2			LysoSM(d18:1)	SM(d18:1/0:0)
		PE-Cer32:1;2O	PE-Cer16:1;2O/16:0	PE-Cer 32:1;2O	PE-Cer 16:1;2O/16:0																									PE-Cer(d16:1/16:0)	PE-Cer(d16:1(4E)/16:0)		PE-Cer(d16:1(4E)/16:0)
		Neutralglycosphingolipids[SP05]		Neutral glycosphingolipids [SP05]
		HexCer(44:1;2O)	HexCer(18:1;2O/26:0)	HexCer 44:1;2O	HexCer 18:1;2O/26:0		GlcCer_NS(d18:1/26:0)				HexCer[NS] d18:0_26:0		HexCer(d18:1/26:0)										HexCer 18:1;2/26:0	Hex1Cer(d44:1)	Hex1Cer(d18:1/26:0)	HexCer 44:1;2	HexCer 18:1;2/26:0			C18:1 GlcCer	GlcCer(d18:1/18:1(9Z))		GlcCer(d18:1(4E)/18:1(9Z))
		HexCer(44:1;3O)	HexCer(18:1;2O/26:0;O)	HexCer 44:1;3O	HexCer 18:1;2O/26:0;O																			Hex1Cer(d44:1+O)	Hex1Cer(d18:1/26:0+O)
		HexCer(44:1;3O)	HexCer(18:1;2O/26:0;(2OH))	HexCer 44:1;3O	HexCer 18:1;2O/26:0;(2OH)
		HexCer(44:1;3O)	HexCer(18:1;2O/26:0;(3OH))	HexCer 44:1;3O	HexCer 18:1;2O/26:0;(3OH)
		HexCer(59:1;4O)	HexCer(18:1;2O/26:0;O(FA15:0))	HexCer 59:1;4O	HexCer 18:1;2O/26:0;O(FA 15:0)
		Hex2Cer(44:1;2O)	Hex2Cer(18:1;2O/26:0)	Hex2Cer 44:1;2O	Hex2Cer 18:1;2O/26:0																		Hex2Cer 18:1;2/26:0	Hex2Cer(d44:1)	Hex2Cer(d18:1/26:0)	Hex2Cer 44:1;2	Hex2Cer 18:1;2/26:0
		Hex3Cer(44:1;2O)	Hex3Cer(18:1;2O/26:0)	Hex3Cer 44:1;2O	Hex3Cer 18:1;2O/26:0																		Hex3Cer 18:1;2/26:0	Hex3Cer(d44:1)	Hex3Cer(d18:1/26:0)	Hex3Cer 44:1;2	Hex3Cer 18:1;2/26:0
		AHexCer(56:1;3O)	AHexCer((O-16:0)18:1;2O/22:0;O)	AHexCer 56:1;3O	AHexCer (O-16:0)18:1;2O/22:0;O
		Acidicglycosphingolipids[SP06		Acidic glycosphingolipids [SP06
		GM336:1;2O	GM318:1;2O/18:0	GM3 36:1;2O	GM3 18:1;2O/18:0																		GM3 18:1;2/18:0			GM3 36:1;2	GM3 18:1;2/18:0				GM3(d18:1/18:0)		GM3(d18:1(4E)/18:0)
		SHexCer36:1;2O	SHexCer18:1;2O/18:0	SHexCer 36:1;2O	SHexCer 18:1;2O/18:0						SHexCer d18:1/18:0															SHexCer 36:1;2	SHexCer 18:1;2/18:0				(3'-sulfo)Galβ-Cer(d18:1/18:0)	3-O-Sulfogalactosylceramide (d18:1/18:0)	(3'-sulfo)GalCer(d18:1(4E)/18:0)
		SHexCer36:1;3O	SHexCer18:1;2O/18:0;O	SHexCer 36:1;3O	SHexCer 18:1;2O/18:0;O																					SHexCer 36:1;3	SHexCer 18:1;2/18:0;1
		Glycerolipids[GL]		Glycerolipids [GL]
		MG(16:0)	MG(16:0)	MG 16:0	MG 16:0	MG(16:0)	MG(16:0)		MG(16:0)		MG 16:0		MG(0:0/16:0/0:0)													MG 16:0	MG 16:0				MG(16:0)			MG 16:0	MG 16:0/0:0/0:0
		DG(34:2)	DG(16:0_18:2)	DG 34:2	DG 16:0_18:2	DG(34:2)	DG(16:0_18:2)		DG(16:0_18:2)		DG 16:0_18:2		DG(16:0/18:2/0:0)						DG-C16:0-C18:2	DG 34:2	DG 16:0/18:2/-		DG 16:0-18:2	DG(34:2)	DG(16:0_18:2)	DG 34:2	DG 16:0-18:2			DG(34:2)	DG(16:0/18:2(9Z,12Z)/0:0)[iso2]			DG 34:2	DG 16:0/0:0/18:2
		DG(O-34:2)	DG(O-16:0_18:2)	DG O-34:2	DG O-16:0_18:2	Plasmanyl-DG(O-34:2)	Plasmanyl-DG(O-16:0_18:2)		DG(O-16:0_18:2)		Alkanyl-DG O-16:0_18:2															DG O-34:2	DG O-16:0-18:2				DG(O-16:0/18:1(9Z))		DG(O-16:0/18:1(9Z)/0:0)	DG O-34:2	DG O-16:0/0:0/18:2
		DG(P-34:2)	DG(P-16:0_18:2)	DG P-34:2	DG P-16:0_18:2	Plasmanyl-DG(P-34:2)	Plasmanyl-DG(P-16:0_18:2)		DG(P-16:0_18:2)		Alkenyl-DG P-16:0_18:2															DG P-34:2	DG P-16:0-18:2
		TG(52:2)	TG(16:0_18:2_18:0)	TG 52:2	TG 16:0_18:2_18:0	TG(52:2)	TG(16:0_18:2_18:0)		TG(16:0_18:2_18:0)		TG 16:0_18:2_18:0	TG(52:2)	TG(16:0_18:2_18:0)						TG-C16:0-C18:2-C18:0	TG 52:2	TG 16:0_18:2_18:0		TG 16:0-18:2-18:0	TG(52:2)	TG(16:0_18:2_18:0)	TG 52:2	TG 16:0-18:2-18:0			TG(52:2)	TG(16:0/18:0/18:2(9Z,12Z))[iso6]	TG(16:0/18:0/18:2(9Z,12Z))	TG(16:0/18:0/18:2(9Z,12Z))	TG 52:2	TG 16:0_18:2_18:0
		TG(O-52:2)	TG(O-16:0_18:2_18:0)	TG O-52:2	TG O-16:0_18:2_18:0	Plasmanyl-TG(O-52:2)	Plasmanyl-TG(O-16:0_18:2_18:0)		TG(O-16:0_18:2_18:0)		Alkanyl-TG O-16:0_18:2_18:0															TG O-52:2	TG O-16:0-18:2-18:0							TG O-52:2	TG O-16:0_18:2_18:0
		TG(P-52:2)	TG(P-16:0_18:2_18:0)	TG P-52:2	TG P-16:0_18:2_18:0	Plasmanyl-TG(P-52:2)	Plasmanyl-TG(P-16:0_18:2_18:0)		TG(P-16:0_18:2_18:0)		Alkenyl-TG P-16:0_18:2_18:0															TG P-52:2	TG P-16:0-18:2-18:0
		DGDG(36:3)	DGDG(18:1/18:2)										DGDG(18:1/18:2)
		PrenolLipids[PR]		Prenol Lipids [PR]
		VAE16:0	VAE16:0	VAE 16:0	VAE 16:0
		CoQ9	CoQ9	CoQ9	CoQ9																									COQ9	coenzyme Q9
		Tocopherol	Tocopherol	Tocopherol	Tocopherol																									tocopherol	α-tocopherol
		SterolLipids[ST]		Sterol Lipids [ST]
Cholesterol		Cholesterol	ST(27:1;O)	Cholesterol	ST 27:1;O																	Cholesterol				Cholesterol				Cholesterol	Cholesterol	Cholesterol	Cholesterol
cholesteryl ester		CE(18:1)	SE(27:1/18:1)	CE 18:1	SE 27:1/18:1	CE(18:1)				CE 18:1		CE(18:1)										ChE 18:1				CE 18:1	SE 27:1/18:1			CE(18:1)	CE(18:1)	CE(18:1)	CE(18:1)
Stigmasterol ester		STSE(18:1)	SE(29:2/18:1)	STSE 18:1	SE 29:2/18:1																										18:1 Stigmasterol ester
Sitosterol ester		SISE(18:1)	SE(29:1/18:1)	SISE 18:1	SE 29:1/18:1																										18:1 Sitosterol ester
Campesterol ester		CASE(18:1)	SE(28:1/18:1)	CASE 18:1	SE 28:1/18:1																										18:1 Campesterol ester
Brassicasterol ester		BRSE(22:6)	SE(28:2/22:6)	BRSE 22:6	SE 28:2/22:6
